# Quantitative Engineering and Investigation of Synthetic Sponge RNAs in *E. coli*

**DOI:** 10.64898/2026.05.19.726096

**Authors:** Scott B. Stacey, Kirill Sechkar, Marco Corrao, Harrison Steel, Antonis Papachristodoulou

## Abstract

Sponge RNAs (spRNAs) play an important regulatory role in bacterial small RNA (sRNA) networks, but their engineering and quantitative systems-level properties are unexplored. Here, we design, build, and quantitatively characterise synthetic spRNA-based gene circuits in *E. coli*. We establish multiple design strategies for synthetic spRNAs, engineering the first synthetic spRNAs. We show that these synthetic spRNAs can reversibly de-repress sRNA-regulated gene expression, demonstrate tuneable control of gene expression, and extend these designs to multi-target regulation. Through the use of time-resolved continuous-culture characterisation in Chi.Bio together with absolute fluorescent protein quantification, we generated a quantitative dynamical dataset for model fitting and mechanistic analysis. Sequential model development showed that recapitulating the observed circuit dynamics required incorporation of Hfq-mediated resource competition, often overlooked in models of sRNA-based synthetic gene circuits. The extended model captured promoter, sRNA, and sponge circuit behaviour and was used to investigate quantitative properties of spRNA-mediated regulation, the first such quantitative investigation of spRNA-based regulation. Model-based quantitative investigations further suggest that spRNAs can tune response functions, modulate thresholds and leakiness, alter response times, improve disturbance rejection in some regimes, increase effective specificity, and buffer regulatory output against sRNA mutation. Together, these results establish synthetic spRNAs as a new post-transcriptional tool for bacterial synthetic biology and provide a quantitative framework for understanding natural and engineered spRNA-mediated regulation.
