## Supplementary File 1 for "Quantitative Engineering and Investigation of Synthetic Sponge RNAs in *E. coli*"

### Sheet: Synthetic small RNAs
	sRNA Name	Scaffold	Targeting	Sequence
	Syn-ChiX-18D	ChiX	GFPmut3 mRNA	ACACCGTCGCTTAAAGTGACGGCATAATAATAAAAAAATGAAATTCTCCTTTACGCATATGGGCCAATAGCGATATTGGCCATTTTTTT
	Syn-ChiX-18U	ChiX	GFPmut3 mRNA	ACACCGTCGCTTAAAGTGACGGCATAATAATAAAAAAATGAAATTCCTCACGGACTCATCAGGCCAATAGCGATATTGGCCATTTTTTT
	Syn-ChiX-20D	ChiX	GFPmut3 mRNA	ACACCGTCGCTTAAAGTGACGGCATAATAATAAAAAAATGAAATTCTTCTCCTTTACGCATATGGCCAATAGCGATATTGGCCATTTTTTT
	Syn-ChiX-20U	ChiX	GFPmut3 mRNA	ACACCGTCGCTTAAAGTGACGGCATAATAATAAAAAAATGAAATTCACGGACTCATCAGACCGGGCCAATAGCGATATTGGCCATTTTTTT
	Syn-ChiX-22RD	ChiX	GFPmut3 mRNA	ACACCGTCGCTTAAAGTGACGGCATAATAATAAAAAAATGAAATTCCTTTACGCATATGGTACTAGGCCAATAGCGATATTGGCCATTTTTTT
	Syn-ChiX-22U	ChiX	GFPmut3 mRNA	ACACCGTCGCTTAAAGTGACGGCATAATAATAAAAAAATGAAATTCCTCACGGACTCATCAGACCGGCCAATAGCGATATTGGCCATTTTTTT
	Syn-ChiX-24RD	ChiX	GFPmut3 mRNA	ACACCGTCGCTTAAAGTGACGGCATAATAATAAAAAAATGAAATTCTCCTTTACGCATATGGTACTAGGCCAATAGCGATATTGGCCATTTTTTT
	Syn-ChiX-24RU	ChiX	GFPmut3 mRNA	ACACCGTCGCTTAAAGTGACGGCATAATAATAAAAAAATGAAATTCTAGTATTAAACAAAATTATTTGGCCAATAGCGATATTGGCCATTTTTTT
	Syn-ChiX-24U	ChiX	GFPmut3 mRNA	ACACCGTCGCTTAAAGTGACGGCATAATAATAAAAAAATGAAATTCACGGACTCATCAGACCGGAAAGGCCAATAGCGATATTGGCCATTTTTTT
	Syn-ChiX-25D	ChiX	GFPmut3 mRNA	ACACCGTCGCTTAAAGTGACGGCATAATAATAAAAAAATGAAATTCAACAAGAATTGGGACAACTCCAGGCCAATAGCGATATTGGCCATTTTTTT
	Syn-ChiX-20NC	ChiX	Negative Control	ACACCGTCGCTTAAAGTGACGGCATAATAATAAAAAAATGAAATTCATCGGCTAGGTCAAATAGGCCAATAGCGATATTGGCCATTTTTTT
	Syn-MicC-GFP	MicC	GFPmut3 mRNA	GAAAAGTTCTTCTCCTTTACGCATTTTCTGTTGGGCCATTGCATTGCCACTGATTTTCCAACATATAAAAAGACAAGCCCGAACAGTCGTCCGGGCTTTTTTTCTCGAG
	Syn-ChiX-20D-mSc	ChiX	mScarlet-I mRNA	ACACCGTCGCTTAAAGTGACGGCATAATAATAAAAAAATGAAATTCCATGTGCACCTTGAACCGGCCAATAGCGATATTGGCCATTTTTTT
	Syn-MicC-Multi	MicC	GFPmut3 mRNA and mScarlet-I mRNA	CACTGCCTCGCCCTTGCTCACCATAAAGAAAAGTTCTTCTCCTTTACGCATTTTCTGTTGGGCCATTGCATTGCCACTGATTTTCCAACATATAAAAAGACAAGCCCGAACAGTCGTCCGGGCTTTTTTTCTCGAG
	Syn-ChiX-Multi	ChiX	GFPmut3 mRNA and mScarlet-I mRNA	ACACCGTCGCTTAAAGTGACGGCATAATAATAAAAAAATGAAATTCCATGTGCACCTTGAACCGAAATCTTCTCCTTTACGCATATGGCCAATAGCGATATTGGCCATTTTTTT
	Syn-MicC-mSc	MicC	mScarlet-I mRNA	CACTGCCTCGCCCTTGCTCACCATTTTCTGTTGGGCCATTGCATTGCCACTGATTTTCCAACATATAAAAAGACAAGCCCGAACAGTCGTCCGGGCTTTTTTTCTCGAG

### Sheet: Synthetic sponge RNAs
	Sponge RNA Name	Scaffold	Targeting	Sequence
	Syn-ChbBC-20D	ChbBC	Syn-ChiX-20D	TTTATTTTAAATTTTCCCATATGCGTAAAGGAGAATTATTTCATAAATCAATACCGCAATATTTAAATTGCGGTTTTTAAGGGTATTTTTCT
	Syn-MicC-spRNA-EA	MicC	Syn-MicC-GFP	CTCGAGAAAAAAAGCCCGGACGACTGTTCGGGCTTGTCTTTTTATATGTTGGAAAATCAGTGGCAATGCAATGGCCCAACAGAAAATGCGTAAAGGAGAAGAACTTTTC
	Syn-MicC-spRNA-AB	MicC	Syn-MicC-GFP	ATGCGTAAAGGAGAAGAACTTTTCTTTCTGTTGGGCCATTGCATTGCCACTGATTTTCCAACATATAAAAAGACAAGCCCGAACAGTCGTCCGGGCTTTTTTTCTCGAG
	Syn-ChiX-spRNA	ChiX	Syn-MicC-GFP	ACACCGTCGCTTAAAGTGACGGCATAATAATAAAAAAATGAAATATGCGTAAAGGAGAAGAACTTTTCGCCAATAGCGATATTGGCCATTTTTTT
	Syn-ChbBC-20NC	ChbBC	Negative control	TTTATTTTAAATTTTCCATCTGAGTCGAGATAAAGTTATTTCATAAATCAATACCGCAATATTTAAATTGCGGTTTTTAAGGGTATTTTTCT
	Syn-ChbBC-20D-mSc	ChbBC	Syn-ChiX-20D-mSc	TTTATTTTAAATTTTCCCGGTTCAAGGTGCACATGTTATTTCATAAATCAATACCGCAATATTTAAATTGCGGTTTTTAAGGGTATTTTTCT
	Syn-ChbBC-20D-Double	ChbBC	Syn-ChiX-20D	TTTATTTTAAATTTTCCCATATGCGTAAAGGAGAATTATTTCATAGTGGCCGGTTGTTACACGCCATATGCGTAAAGGAGAATTATTTCATAAATCAATACCGCAATATTTAAATTGCGGTTTTTAAGGGTATTTTTCT
	Syn-ChbBC-20D-MR	ChbBC	Syn-ChiX-20D	TTTATTTTAAATTTTCCCATATGCGTAAAGGAGAAGAATTTCATTTTTTTATTATTATGAAATCAATACCGCAATATTTAAATTGCGGTTTTTAAGGGTATTTTTCT
	Syn-MicC-Multi-spRNA	MicC	Syn-MicC-GFP and Syn-MicC-mSc	ATGCGTAAAGGAGAAGAACTTTTCTTTATGGTGAGCAAGGGCGAGGCAGTGTTTCTGTTGGGCCATTGCATTGCCACTGATTTTCCAACATATAAAAAGACAAGCCCGAACAGTCGTCCGGGCTTTTTTTCTCGAG

### Sheet: Other DNA Parts
	Name	Part Type	Source	Sequence
	PVanCC	Inducible promoter	https://doi.org/10.1038/s41589-018-0168-3	ATTGGATCCAATTGACAGCTAGCTCAGTCCTAGGTACCATTGGATCCAAT
	PLuxB	Inducible promoter	https://doi.org/10.1038/s41589-018-0168-3	ACCTGTAGGATCGTACAGGTTTACGCAAGAAAATGGTTTGTTACAGTCGAATAAA
	Ptac	Inducible promoter	https://doi.org/10.1038/s41589-018-0168-3	TGTTGACAATTAATCATCGGCTCGTATAATGTGTGGAATTGTGAGCGCTCACAATT
	RiboJ	Ribozyme insulator	https://doi.org/10.1038/s41589-018-0168-3	AGCTGTCACCGGATGTGCTTTCCGGTCTGATGAGTCCGTGAGGACGAAACAGCCTCTACAAATAATTTTGTTTAA
	BBa_B0064	RBS	https://doi.org/10.1038/s41589-018-0168-3	TACTAGAGAAAGAGGGGAAATACTAG
	GFPmut3	CDS	https://doi.org/10.1021/acssynbio.6b00031	ATGCGTAAAGGAGAAGAACTTTTCACTGGAGTTGTCCCAATTCTTGTTGAATTAGATGGTGATGTTAATGGGCACAAATTTTCTGTCAGTGGAGAGGGTGAAGGTGATGCAACATACGGAAAACTTACCCTTAAATTTATTTGCACTACTGGAAAACTACCTGTTCCATGGCCAACACTTGTCACTACTTTCGGTTATGGTGTTCAATGCTTTGCGAGATACCCAGATCATATGAAACAGCATGACTTTTTCAAGAGTGCCATGCCCGAAGGTTATGTACAGGAAAGAACTATATTTTTCAAAGATGACGGGAACTACAAGACACGTGCTGAAGTCAAGTTTGAAGGTGATACCCTTGTTAATAGAATCGAGTTAAAAGGTATTGATTTTAAAGAAGAT…
	L3S2P21	Terminator	https://doi.org/10.1038/s41589-018-0168-3	CTCGGTACCAAATTCCAGAAAAGAGGCCTCCCGAAAGGGGGGCCTTTTTTCGTTTTGGTCC
	RiboJ10	Ribozyme insulator	https://doi.org/10.1038/s41589-018-0168-3	AGCGCTCAACGGGTGTGCTTCCCGTTCTGATGAGTCCGTGAGGACGAAAGCGCCTCTACAAATAATTTTGTTTAA
	L3S2P56	Terminator	https://doi.org/10.1038/s41589-018-0168-3	CTCGGTACCAAATTTTCGAAAAAAGACGCTGAAAAGCGTCTTTTTTCGTTTTGGTCC
	Kanamycin Cassette	Antibiotic resistance cassette	https://doi.org/10.1093/nar/gkac1059	TTGTGTCTCAAAATCTCTGATGTTACATTGCACAAGATAAAAATATATCATCATGAACAATAAAACTGTCTGCTTACATAAACAGTAATACAAGGGGTGTTATGAGCCATATTCAGCGTGAAACGAGCTGTAGCCGTCCGCGTCTGAACAGCAACATGGATGCGGATCTGTATGGCTATAAATGGGCGCGTGATAACGTGGGTCAGAGCGGCGCGACCATTTATCGTCTGTATGGCAAACCGGATGCGCCGGAACTGTTTCTGAAACATGGCAAAGGCAGCGTGGCGAACGATGTGACCGATGAAATGGTGCGTCTGAACTGGCTGACCGAATTTATGCCGCTGCCGACCATTAAACATTTTATTCGCACCCCGGATGATGCGTGGCTGCTGACCACCG…
	pET-RBS	RBS	https://doi.org/10.1021/acssynbio.6b00031	TTTAACTTTAAGAAGGAGATATA
	RiboJ51	Ribozyme insulator	https://doi.org/10.1038/s41589-018-0168-3	AGTAGTCACCGGCTGTGCTTGCCGGTCTGATGAGCCTGTGAAGGCGAAACTACCTCTACAAATAATTTTGTTTAA
	mScarlet-I	CDS	https://doi.org/10.1038/nmeth.4074	ATGGTGAGCAAGGGCGAGGCAGTGATCAAGGAGTTCATGCGGTTCAAGGTGCACATGGAGGGCTCCATGAACGGCCACGAGTTCGAGATCGAGGGCGAGGGCGAGGGCCGCCCCTACGAGGGCACCCAGACCGCCAAGCTGAAGGTGACCAAGGGTGGCCCCCTGCCCTTCTCCTGGGACATCCTGTCCCCTCAGTTCATGTACGGCTCCAGGGCCTTCATCAAGCACCCCGCCGACATCCCCGACTACTATAAGCAGTCCTTCCCCGAGGGCTTCAAGTGGGAGCGCGTGATGAACTTCGAGGACGGCGGCGCCGTGACCGTGACCCAGGACACCTCCCTGGAGGACGGCACCCTGATCTACAAGGTGAAGCTCCGCGGCACCAACTTCCCTCCTGAC…
	L3S1P52	Terminator	https://doi.org/10.1038/s41589-018-0168-3	TCTAACTAAAAAGGCCTCCCAAATCGGGGGGCCTTTTTTATTGATAACAAAA
	dR1	degradation tuning RNA	https://doi.org/10.1038/s41589-021-00816-4	GGTGTCTGTGCCGGTAGAGGCACAGACACCAAAACCAAAA
	mScarlet-I-STOP	CDS	Adapted from https://doi.org/10.1038/nmeth.4074	ATGGTGAGCAAGGGCGAGGCAGTGATCTAGGAGTTCATGCGGTTCAAGGTGCACTAGGAGGGCTCCTAGAACGGCCACGAGTTCGAGATCGAGGGCGAGGGCGAGGGCCGCCCCTACGAGGGCACCCAGACCGCCAAGCTGAAGGTGACCAAGGGTGGCCCCCTGCCCTTCTCCTGGGACATCCTGTCCCCTCAGTTCATGTACGGCTCCAGGGCCTTCATCAAGCACCCCGCCGACATCCCCGACTACTATAAGCAGTCCTTCCCCGAGGGCTTCAAGTGGGAGCGCGTGATGAACTTCGAGGACGGCGGCGCCGTGACCGTGACCCAGGACACCTCCCTGGAGGACGGCACCCTGATCTACAAGGTGAAGCTCCGCGGCACCAACTTCCCTCCTGAC…
	J23100	Constitutive promoter	https://doi.org/10.1021/acssynbio.6b00031	CTATTTGACGGCTAGCTCAGTCCTAGGTACAGTGCTAGCGTAC
	L3S1P11	Terminator	https://doi.org/10.1021/acssynbio.6b00031	TCGAGACGAACAATAAGGCCTCCCTTCGGGGGGGCCTTTTTTATTGATACAAAATGTT
	J23108	Constitutive promoter	https://doi.org/10.1021/acssynbio.6b00031	TGACAGCTAGCTCAGTCCTAGGTATAATGCTAGC
	L3S1P32	Terminator	https://doi.org/10.1021/acssynbio.6b00031	TCGAGACGAACAATAAGGCCTCCCAAATCGGGGGGCCTTTTTATTTTTCAACAAAATGTT

### Sheet: Plasmid backbones
	Name	Source
	pTU1-A-LacZ, pTU1-B-LacZ, pTU1-C-LacZ, pTU1-D1-LacZ, pTU1-D-LacZ, pTU1-E-LacZ	https://doi.org/10.1021/acssynbio.6b00031
	pTU2-a-RFP_Kan	Adapted from https://doi.org/10.1021/acssynbio.6b00031
	pTU2-b-RFP_Kan	Adapted from https://doi.org/10.1021/acssynbio.6b00031
	pTU2-A-lacZ_Kan	Adapted from https://doi.org/10.1021/acssynbio.6b00031
