## Supplementary File 2 for "Quantitative Engineering and Investigation of Synthetic Sponge RNAs in *E. coli*"

### Sheet: Single Transcription Units
	Name	Promoter	Ribozyme Insulator	RBS	CDS	Terminator	Backbone	Description	Source
	pSS-01-001	PVanCC	RiboJ	BBa_B0064	GFPmut3	L3S2P21	pTU1-A-LacZ	Standardised transcription unit expressing GFPmut3 under control of PVanCC	This Study
	pSS-01-002	PLuxB	RiboJ	BBa_B0064	GFPmut3	L3S2P21	pTU1-A-LacZ	Standardised transcription unit expressing GFPmut3 under control of PLuxB	This Study
	pSS-01-003	PTac	RiboJ	BBa_B0064	GFPmut3	L3S2P21	pTU1-A-LacZ	Standardised transcription unit expressing GFPmut3 under control of PTac	This Study
	pSS-01-023	J23100	RiboJ	BBa_B0064	GFPmut3	L3S1P11	pTU1-E-LacZ	Constitutive GFPmut3 expression transcription unit for use with pSS-02-075	This Study

### Sheet: Multiple Transcription Units
	Name	TU1	TU2	TU3	TU4	Backbone	Description	Source
	pSS-02-001	PVanCC––RiboJ––BBa_B0064––GFPmut3––L3S2P21	PLuxB––RiboJ10––Syn-ChiX-20D––L3S2P56	NA	NA	pTU2-a-RFP_Kan	sRNA circuit: Two input two transcription unit circuit with vanillic acid controlling GFPmut3 and OC6 controlling expression of Syn-ChiX-20D	This study
	pSS-02-002	PVanCC––RiboJ––BBa_B0064––GFPmut3––L3S2P21	PLuxB––RiboJ10––Syn-ChiX-18D––L3S2P56	NA	NA	pTU2-a-RFP_Kan	sRNA circuit: Two input two transcription unit circuit with vanillic acid controlling GFPmut3 and OC6 controlling expression of Syn-ChiX-18D	This study
	pSS-02-018	PVanCC––RiboJ––BBa_B0064––GFPmut3––L3S2P21	PLuxB––RiboJ10––Syn-ChiX-22RD––L3S2P56	NA	NA	pTU2-a-RFP_Kan	sRNA circuit: Two input two transcription unit circuit with vanillic acid controlling GFPmut3 and OC6 controlling expression of Syn-ChiX-22RD	This study
	pSS-02-020	PVanCC––RiboJ––BBa_B0064––GFPmut3––L3S2P21	PLuxB––RiboJ10––Syn-ChiX-24RD––L3S2P56	NA	NA	pTU2-a-RFP_Kan	sRNA circuit: Two input two transcription unit circuit with vanillic acid controlling GFPmut3 and OC6 controlling expression of Syn-ChiX-24RD	This study
	pSS-02-023	PVanCC––RiboJ––BBa_B0064––GFPmut3––L3S2P21	PLuxB––RiboJ10––Syn-ChiX-25D––L3S2P56	NA	NA	pTU2-a-RFP_Kan	sRNA circuit: Two input two transcription unit circuit with vanillic acid controlling GFPmut3 and OC6 controlling expression of Syn-ChiX-25D	This study
	pSS-02-024	PVanCC––RiboJ––BBa_B0064––GFPmut3––L3S2P21	PLuxB––RiboJ10––Syn-ChiX-20NC––L3S2P56	NA	NA	pTU2-a-RFP_Kan	Negative control sRNA circuit: Two input two transcription unit circuit with vanillic acid controlling GFPmut3 and OC6 controlling expression of Syn-ChiX-20NC (a negative control sRNA)	This study
	pSS-02-092	PTac––RiboJ51––pET-RBS––mScarlet-I––L3S1P52	PLuxB––RiboJ10––Syn-ChiX-20D––L3S2P56	NA	NA	pTU2-a-RFP_Kan	Off-target binding sRNA control circuit: Two input two transcription unit circuit with IPTG controlling mScarlet-I and OC6 controlling expression of Syn-ChiX-20D	This study
	pSS-02-025	PTac––pET-RBS––mScarlet-I––L3S1P52	PLuxB––RiboJ10––Syn-ChiX-20D––L3S2P56	NA	NA	pTU2-a-RFP_Kan	Off-target binding sRNA control circuit: Two input two transcription unit circuit with IPTG controlling mScarlet-I and OC6 controlling expression of Syn-ChiX-20D	This study
	pSS-02-005	PVanCC––RiboJ––BBa_B0064––GFPmut3––L3S2P21	PLuxB––RiboJ10––Syn-ChiX-20D––L3S2P56	PTac––RiboJ51––Syn-ChbBC-20D––L3S1P52	NA	pTU2-b-RFP_Kan	spRNA circuit: Three input three transcription unit circuit with vanillic acid controlling GFPmut3, OC6 controlling expression of Syn-ChiX-20D, and IPTG controlling expression of Syn-ChbBC-20D	This study
	pSS-02-006	PVanCC––RiboJ––BBa_B0064––GFPmut3––L3S2P21	PLuxB––RiboJ10––Syn-ChiX-20D––L3S2P56	PTac––RiboJ51––pET-RBS––Syn-ChbBC-20D––mScarlet-I––L3S1P52	NA	pTU2-b-RFP_Kan	spRNA circuit w/ mScarlet-I: Three input three transcription unit circuit with vanillic acid controlling GFPmut3, OC6 controlling expression of Syn-ChiX-20D, and IPTG controlling expression of Syn-ChbBC-20D and mScarlet-I	This study
	pSS-02-027	PVanCC––RiboJ––BBa_B0064––GFPmut3––L3S2P21	PLuxB––RiboJ10––Syn-ChiX-20D––L3S2P56	PTac––RiboJ51––pET-RBS––Syn-ChbBC-20NC––mScarlet-I––L3S1P52	NA	pTU2-b-RFP_Kan	Negative control spRNA circuit: Three input three transcription unit circuit with vanillic acid controlling GFPmut3, OC6 controlling expression of Syn-ChiX-20D, and IPTG controlling expression of Syn-ChbBC-20NC (negative control) and mScarlet-I	This study
	pSS-02-040	PVanCC-RiboJ51––pET-RBS––mScarlet-I––L3S2P56	PTac––RiboJ––ChbBC-20D-mSc––L3S2P21	PLuxB––RiboJ10––Syn-ChiX-20-mSc––L3S1P52	NA	pTU2-b-RFP_Kan	spRNA circuit regulating mScarlet-I: Three input three transcription unit sponge RNA circuit now regulating mScarlet-I (induced in response to vanillic acid).	This study
	pSS-02-044	PVanCC––RiboJ––BBa_B0064––GFPmut3––L3S2P21	PLuxB––RiboJ10––Syn-MicC-GFP––L3S2P56	PTac––RiboJ51––Syn-MicC-spRNA-EA––L3S1P52	NA	pTU2-b-RFP_Kan	Alternative spRNA circuit: Three input three transcription unit circuit with vanillic acid controlling GFPmut3, OC6 controlling expression of Syn-MicC-GFP, and IPTG controlling expression of Syn-MicC-spRNA-EA	This study
	pSS-02-045	PVanCC––RiboJ––BBa_B0064––GFPmut3––L3S2P21	PLuxB––RiboJ10––Syn-MicC-GFP––L3S2P56	PTac––RiboJ51––Syn-MicC-spRNA-AB––L3S1P52	NA	pTU2-b-RFP_Kan	Alternative spRNA circuit: Three input three transcription unit circuit with vanillic acid controlling GFPmut3, OC6 controlling expression of Syn-MicC-GFP, and IPTG controlling expression of Syn-MicC-spRNA-AB	This study
	pSS-02-046	PVanCC––RiboJ––BBa_B0064––GFPmut3––L3S2P21	PLuxB––RiboJ10––Syn-MicC-GFP––L3S2P56	PTac––RiboJ51––Syn-ChiX-spRNA––L3S1P52	NA	pTU2-b-RFP_Kan	Alternative spRNA circuit: Three input three transcription unit circuit with vanillic acid controlling GFPmut3, OC6 controlling expression of Syn-MicC-GFP, and IPTG controlling expression of Syn-ChiX-spRNA	This study
	pSS-02-047	PVanCC––RiboJ––BBa_B0064––GFPmut3––L3S2P21	PLuxB––RiboJ10––Syn-MicC-GFP––L3S2P56	PTac––RiboJ51––pET-RBS––Syn-MicC-spRNA-EA––mScarlet-I––L3S1P52	NA	pTU2-b-RFP_Kan	Alternative spRNA circuit: Three input three transcription unit circuit with vanillic acid controlling GFPmut3, OC6 controlling expression of Syn-MicC-GFP, and IPTG controlling expression of Syn-MicC-spRNA-EA and mScarlet-I	This study
	pSS-02-048	PVanCC––RiboJ––BBa_B0064––GFPmut3––L3S2P21	PLuxB––RiboJ10––Syn-MicC-GFP––L3S2P56	PTac––RiboJ51––pET-RBS––Syn-MicC-spRNA-AB––mScarlet-I––L3S1P52	NA	pTU2-b-RFP_Kan	Alternative spRNA circuit: Three input three transcription unit circuit with vanillic acid controlling GFPmut3, OC6 controlling expression of Syn-MicC-GFP, and IPTG controlling expression of Syn-MicC-spRNA-AB and mScarlet-I	This study
	pSS-02-049	PVanCC––RiboJ––BBa_B0064––GFPmut3––L3S2P21	PLuxB––RiboJ10––Syn-MicC-GFP––L3S2P56	PTac––RiboJ51––pET-RBS––Syn-ChiX-spRNA––mScarlet-I––L3S1P52	NA	pTU2-b-RFP_Kan	Alternative spRNA circuit: Three input three transcription unit circuit with vanillic acid controlling GFPmut3, OC6 controlling expression of Syn-MicC-GFP, and IPTG controlling expression of Syn-ChiX-spRNA	This study
	pSS-02-NoS	PVanCC––RiboJ––BBa_B0064––GFPmut3––L3S2P21	PTac––RiboJ51––pET-RBS––Syn-ChbBC-20D––mScarlet-I––L3S1P52	NA	NA	pTU2-a-RFP_Kan	spRNA control circuit: Two Input two transcription unit circuit with vanillic acid controlling GFPmut3 expression and IPTG controlling expression of Syn-ChbBC-20D and mScarlet-I (Note: this circuit has no sRNA only a spRNA)	This study
	pSS-02-090	PTac––RiboJ51––pET-RBS––Syn-ChbBC-20D––mScarlet-I––L3S1P52	PLuxB––RiboJ10––Syn-ChiX-20D––L3S2P56	NA	NA	pTU2-a-RFP_Kan	spRNA–sRNA binding control circuit: Two input two transcription unit circuit with IPTG controlling expression of Syn-ChbBC-20D and mScarlet-I and OC6 controlling expression of Syn-ChiX-20D	This study
	pSS-02-103	PVanCC––RiboJ––BBa_B0064––GFPmut3––L3S2P21	PLuxB––RiboJ10––Syn-ChiX-20D––L3S2P56	PTac––RiboJ51––dR1––Syn-ChbBC-20D––L3S1P52	NA	pTU2-b-RFP_Kan	Sequence tuning spRNA circuit 1: Equivalent circuit to pSS-02-005 but with degradation tuning RNA, dR1, included upstream of Syn-ChbBC-20D	This study
	pSS-02-104	PVanCC––RiboJ––BBa_B0064––GFPmut3––L3S2P21	PLuxB––RiboJ10––Syn-ChiX-20D––L3S2P56	PTac––dR1––Syn-ChbBC-20D––L3S1P52	NA	pTU2-b-RFP_Kan	Sequence tuning spRNA circuit 2: Equivalent circuit to pSS-02-103 but with RiboJ51 removed	This study
	pSS-02-105	PVanCC––RiboJ––BBa_B0064––GFPmut3––L3S2P21	PLuxB––RiboJ10––Syn-ChiX-20D––L3S2P56	PTac––RiboJ51––Syn-ChbBC-20D-Double––L3S1P52	NA	pTU2-b-RFP_Kan	Sequence tuning spRNA circuit 3: equivalent circuit to pSS-02-005 but the Syn-ChbBC-20D spRNA is replaced by Syn-ChbBC-20D-Double (An equivalent spRNA but with two Syn-ChiX-20D binding sites)	This study
	pSS-02-106	PVanCC––RiboJ––BBa_B0064––GFPmut3––L3S2P21	PLuxB––RiboJ10––Syn-ChiX-20D––L3S2P56	PTac––RiboJ51––Syn-ChbBC-20D-MR––L3S1P52	NA	pTU2-b-RFP_Kan	Sequence tuning spRNA circuit 4: an equivalent circuit to pSS-02-005 but the spRNA Syn-ChbBC-20D is replaced by the spRNA Syn-ChbBC-20D-MR, an equivalent spRNA with mismatches for Syn-ChiX-20D replaced with matching bases	This study
	pSS-02-070	PVanCC––RiboJ––BBa_B0064––GFPmut3––L3S2P21	PLuxB––RiboJ10––Syn-ChiX-Multi––L3S2P56	PTac––RiboJ51––pET-RBS––mScarlet-I––L3S1P52	NA	pTU2-A-lacZ_Kan	Multi-Target sRNA circuit 1: Three input three transcription unit sRNA circuit where vanillic acid and IPTG control GFPmut3 and mScarlet-I respectively. OC6 controls the expression of a multi-target sRNA, Syn-ChiX-Multi, which targets both mRNAs.	This study
	pSS-02-071	PVanCC––RiboJ––BBa_B0064––GFPmut3––L3S2P21	PLuxB––RiboJ10––Syn-MicC-Multi––L3S2P56	PTac––RiboJ51––pET-RBS––mScarlet-I––L3S1P52	NA	pTU2-A-lacZ_Kan	Multi-Target sRNA circuit 2: Three input three transcription unit sRNA circuit where vanillic acid and IPTG control GFPmut3 and mScarlet-I respectively. OC6 controls the expression of a multi-target sRNA, Syn-MicC-Multi, which targets both mRNAs.	This study
	pSS-02-075	PVanCC––RiboJ10––Syn-MicC-mSc––L3S2P21	PLuxB––RiboJ10––Syn-MicC-GFP––L3S2P56	PTac––RiboJ51––Syn-MicC-Multi-spRNA––L3S1P52	J23108––RiboJ51––pET-RBS––mScarlet-I––L3S1P32	pTU2-A-lacZ_Kan	Multi-Target spRNA circuit 1: Three input four transcription unit circuit where mScarlet-I is expressed constitutively, vanillic acid controls expression of an sRNA for mScarlet-I (Syn-MicC-mSc), OC6 controls expression of an sRNA for GFPmut3 (Syn-MicC-GFP), and IPTG controls expression of a spRNA for both sRNAs (Syn-MicC-Multi-spRNA). Designed to work co-transformed with pSS-01-023 which constit…	This study
	pSS-02-087	PVanCC––RiboJ––BBa_B0064––GFPmut3––L3S2P21	PLuxB––RiboJ10––Syn-MicC-Multi––L3S2P56	PTac––RiboJ51––Syn-MicC-spRNA-AB––L3S1P52	J23108––RiboJ51––pET-RBS––mScarlet-I––L3S1P32	pTU2-A-lacZ_Kan	Multi-Target spRNA circuit 2: Three input four transcription unit circuit where mScarlet-I is expressed constitutively, vanillic acid controls expression of GFPmut3, OC6 controls expression of an sRNA that targets both mRNAs (Syn-MicC-Multi), and IPTG controls expression of an spRNA that should bind Syn-MicC-Multi (Syn-MicC-spRNA-AB)	This study
	pSS-02-009	PVanCC––RiboJ––BBa_B0064––GFPmut3––L3S2P21	PLuxB––RiboJ10––Syn-ChiX-20D––L3S2P56	PTac––RiboJ51––pET-RBS––Syn-ChbBC-20D––mScarlet-I-STOP––L3S1P52	NA	pTU2-b-RFP_Kan	Growth feedback test circuit: equivalent circuit to pSS-02-006 but mScarlet-I CDS is replaced with mScarlet-I-STOP, a version with several stop codons introduced at the beginning to reduce burden while having minimal impact on transcript sequence	This study
