## Supplementary File 3 for "Quantitative Engineering and Investigation of Synthetic Sponge RNAs in *E. coli*"

### Sheet: Sheet1
sRNA Variant	mRNA DeltaG	spRNA DeltaG	gamma_sm	gamma_sz
MutantVariant_22	-17.54	-16.17	0.000211818	0.39862
MutantVariant_65	-19.11	-19.67	0.000230778	0.484901
MutantVariant_67	-19.42	-18.05	0.000234521	0.444965
MutantVariant_68	-19.42	-18.05	0.000234521	0.444965
MutantVariant_43	-19.79	-19.21	0.00023899	0.473561
MutantVariant_19	-19.82	-18.45	0.000239352	0.454826
MutantVariant_73	-20.3	-18.92	0.000245149	0.466412
MutantVariant_13	-20.36	-19.48	0.000245873	0.480217
MutantVariant_74	-20.39	-19.02	0.000246235	0.468878
MutantVariant_42	-20.4	-19.02	0.000246356	0.468878
MutantVariant_16	-20.49	-19.12	0.000247443	0.471343
MutantVariant_75	-20.5	-19.93	0.000247564	0.491311
MutantVariant_24	-20.53	-19.15	0.000247926	0.472082
MutantVariant_45	-20.67	-19.29	0.000249617	0.475534
MutantVariant_12	-20.68	-20.61	0.000249738	0.508074
MutantVariant_21	-20.71	-19.33	0.0002501	0.47652
MutantVariant_37	-20.72	-19.35	0.000250221	0.477013
MutantVariant_41	-20.75	-19.38	0.000250583	0.477752
MutantVariant_101	-20.88	-19.6	0.000252153	0.483176
MutantVariant_108	-21.11	-19.83	0.00025493	0.488846
MutantVariant_100	-21.15	-20.01	0.000255413	0.493283
MutantVariant_18	-21.24	-19.87	0.0002565	0.489832
MutantVariant_104	-21.25	-19.97	0.000256621	0.492297
MutantVariant_34	-21.25	-19.87	0.000256621	0.489832
MutantVariant_40	-21.29	-19.91	0.000257104	0.490818
MutantVariant_72	-21.5	-20.13	0.00025964	0.496241
MutantVariant_92	-21.61	-22.27	0.000260969	0.548996
MutantVariant_4	-21.72	-26.29	0.000262297	0.648096
MutantVariant_89	-21.79	-24.25	0.000263142	0.597807
MutantVariant_112	-21.83	-20.55	0.000263625	0.506595
MutantVariant_66	-21.83	-20.46	0.000263625	0.504376
MutantVariant_35	-21.97	-20.6	0.000265316	0.507827
MutantVariant_17	-22.09	-20.71	0.000266765	0.510539
MutantVariant_69	-22.09	-20.72	0.000266765	0.510786
MutantVariant_70	-22.09	-20.72	0.000266765	0.510786
MutantVariant_71	-22.09	-20.72	0.000266765	0.510786
MutantVariant_7	-22.1	-23.06	0.000266886	0.568471
MutantVariant_9	-22.11	-23.88	0.000267007	0.588685
MutantVariant_63	-22.26	-22.68	0.000268818	0.559103
MutantVariant_64	-22.26	-22.68	0.000268818	0.559103
MutantVariant_113	-22.27	-20.99	0.000268939	0.517442
MutantVariant_116	-22.28	-21	0.00026906	0.517688
MutantVariant_127	-22.29	-21.01	0.00026918	0.517935
MutantVariant_33	-22.32	-20.95	0.000269543	0.516456
MutantVariant_109	-22.36	-21.07	0.000270026	0.519414
MutantVariant_27	-22.37	-20.99	0.000270147	0.517442
MutantVariant_25	-22.39	-21.01	0.000270388	0.517935
MutantVariant_114	-22.4	-21.12	0.000270509	0.520646
MutantVariant_118	-22.4	-21.12	0.000270509	0.520646
MutantVariant_122	-22.4	-21.12	0.000270509	0.520646
MutantVariant_126	-22.4	-21.12	0.000270509	0.520646
MutantVariant_11	-22.46	-21.59	0.000271233	0.532233
MutantVariant_136	-22.47	-21.19	0.000271354	0.522372
MutantVariant_140	-22.47	-21.19	0.000271354	0.522372
MutantVariant_10	-22.49	-21.61	0.000271596	0.532726
MutantVariant_32	-22.49	-21.12	0.000271596	0.520646
MutantVariant_128	-22.53	-21.25	0.000272079	0.523851
MutantVariant_120	-22.54	-21.26	0.0002722	0.524098
MutantVariant_8	-22.56	-23.53	0.000272441	0.580057
MutantVariant_130	-22.57	-21.29	0.000272562	0.524837
MutantVariant_6	-22.58	-25.01	0.000272683	0.616542
MutantVariant_26	-22.6	-21.23	0.000272924	0.523358
MutantVariant_137	-22.61	-21.33	0.000273045	0.525823
MutantVariant_138	-22.65	-21.37	0.000273528	0.526809
MutantVariant_90	-22.67	-23.49	0.000273769	0.579071
MutantVariant_94	-22.67	-23.49	0.000273769	0.579071
MutantVariant_98	-22.67	-23.49	0.000273769	0.579071
MutantVariant_102	-22.68	-21.4	0.00027389	0.527549
MutantVariant_106	-22.68	-21.4	0.00027389	0.527549
MutantVariant_31	-22.68	-21.31	0.00027389	0.52533
MutantVariant_110	-22.73	-21.45	0.000274494	0.528781
MutantVariant_132	-22.73	-21.45	0.000274494	0.528781
MutantVariant_133	-22.74	-21.46	0.000274615	0.529028
MutantVariant_117	-22.75	-21.47	0.000274736	0.529274
MutantVariant_124	-22.75	-21.47	0.000274736	0.529274
MutantVariant_125	-22.77	-21.49	0.000274977	0.529768
MutantVariant_129	-22.77	-21.49	0.000274977	0.529768
MutantVariant_134	-22.77	-21.48	0.000274977	0.529521
MutantVariant_131	-22.79	-21.51	0.000275219	0.530261
MutantVariant_135	-22.79	-21.51	0.000275219	0.530261
MutantVariant_15	-22.8	-21.56	0.000275339	0.531493
MutantVariant_107	-22.82	-21.54	0.000275581	0.531
MutantVariant_111	-22.82	-21.54	0.000275581	0.531
MutantVariant_115	-22.82	-21.54	0.000275581	0.531
MutantVariant_105	-22.85	-21.57	0.000275943	0.53174
MutantVariant_121	-22.85	-21.56	0.000275943	0.531493
MutantVariant_123	-22.87	-21.59	0.000276185	0.532233
MutantVariant_119	-22.9	-21.62	0.000276547	0.532972
MutantVariant_96	-22.94	-23.56	0.00027703	0.580797
MutantVariant_103	-22.98	-21.7	0.000277513	0.534944
MutantVariant_99	-22.98	-21.7	0.000277513	0.534944
MutantVariant_97	-23	-21.86	0.000277755	0.538889
MutantVariant_30	-23.02	-21.64	0.000277996	0.533465
MutantVariant_39	-23.07	-21.69	0.0002786	0.534698
MutantVariant_95	-23.07	-22.88	0.0002786	0.564034
MutantVariant_14	-23.08	-21.7	0.000278721	0.534944
MutantVariant_28	-23.1	-21.72	0.000278962	0.535437
MutantVariant_29	-23.11	-21.74	0.000279083	0.53593
MutantVariant_93	-23.11	-22.93	0.000279083	0.565266
MutantVariant_3	-23.19	-22.71	0.000280049	0.559843
MutantVariant_23	-23.32	-21.94	0.000281619	0.540861
MutantVariant_20	-23.64	-22.27	0.000285483	0.548996
MutantVariant_38	-23.79	-22.41	0.000287295	0.552447
MutantVariant_5	-23.86	-25.98	0.00028814	0.640454
MutantVariant_62	-23.88	-24.14	0.000288382	0.595095
MutantVariant_144	-23.91	-23.23	0.000288744	0.572662
MutantVariant_139	-23.93	-23.26	0.000288986	0.573401
MutantVariant_143	-23.93	-23.26	0.000288986	0.573401
MutantVariant_47	-23.95	-23.27	0.000289227	0.573648
MutantVariant_77	-24.05	-23.36	0.000290435	0.575866
MutantVariant_49	-24.13	-23.46	0.000291401	0.578332
MutantVariant_88	-24.15	-22.63	0.000291642	0.557871
MutantVariant_51	-24.21	-23.55	0.000292367	0.58055
MutantVariant_142	-24.31	-23.59	0.000293575	0.581536
MutantVariant_76	-24.33	-23.6	0.000293816	0.581783
MutantVariant_46	-24.34	-23.6	0.000293937	0.581783
MutantVariant_44	-24.58	-23.2	0.000296835	0.571922
MutantVariant_1	-24.75	-26.42	0.000298888	0.651301
MutantVariant_85	-24.75	-23.42	0.000298888	0.577346
MutantVariant_2	-25.15	-24.72	0.000303719	0.609393
MutantVariant_87	-25.17	-23.42	0.00030396	0.577346
MutantVariant_91	-25.17	-23.42	0.00030396	0.577346
MutantVariant_141	-25.22	-24.42	0.000304564	0.601997
MutantVariant_145	-25.22	-24.42	0.000304564	0.601997
MutantVariant_148	-25.27	-24.47	0.000305168	0.60323
MutantVariant_147	-25.31	-24.53	0.000305651	0.604709
MutantVariant_50	-25.33	-24.55	0.000305892	0.605202
MutantVariant_78	-25.81	-24.99	0.000311689	0.616049
MutantVariant_152	-25.91	-25.13	0.000312897	0.6195
MutantVariant_84	-25.91	-22.69	0.000312897	0.55935
MutantVariant_52	-26.08	-25.22	0.00031495	0.621719
MutantVariant_146	-26.09	-25.26	0.00031507	0.622705
MutantVariant_150	-26.09	-25.26	0.00031507	0.622705
MutantVariant_53	-26.21	-25.37	0.000316519	0.625417
MutantVariant_57	-26.21	-25.19	0.000316519	0.620979
MutantVariant_151	-26.25	-25.43	0.000317003	0.626896
MutantVariant_48	-26.28	-24.9	0.000317365	0.61383
MutantVariant_81	-26.33	-25.39	0.000317969	0.62591
MutantVariant_149	-26.37	-25.51	0.000318452	0.628868
MutantVariant_153	-26.37	-25.51	0.000318452	0.628868
MutantVariant_54	-26.43	-25.06	0.000319176	0.617775
MutantVariant_156	-26.5	-25.65	0.000320022	0.632319
MutantVariant_83	-26.53	-23.09	0.000320384	0.56921
MutantVariant_61	-26.57	-23.53	0.000320867	0.580057
MutantVariant_36	-26.64	-25.27	0.000321712	0.622951
MutantVariant_82	-26.69	-23.37	0.000322316	0.576113
MutantVariant_86	-26.69	-23.37	0.000322316	0.576113
MutantVariant_79	-26.86	-25.95	0.000324369	0.639715
MutantVariant_56	-27.39	-26.42	0.00033077	0.651301
MutantVariant_55	-27.53	-26.51	0.00033246	0.65352
MutantVariant_155	-27.55	-26.6	0.000332702	0.655738
MutantVariant_154	-28.09	-27.14	0.000339223	0.66905
MutantVariant_158	-28.09	-27.14	0.000339223	0.66905
MutantVariant_159	-28.39	-27.4	0.000342846	0.67546
MutantVariant_60	-28.42	-25.79	0.000343208	0.63577
MutantVariant_80	-28.42	-25.55	0.000343208	0.629854
MutantVariant_157	-28.55	-27.55	0.000344778	0.679158
MutantVariant_59	-28.87	-25.98	0.000348642	0.640454
MutantVariant_163	-28.99	-26.27	0.000350092	0.647603
MutantVariant_58	-28.99	-26.25	0.000350092	0.64711
MutantVariant_162	-30.62	-27.55	0.000369776	0.679158
MutantVariant_160	-31	-28.79	0.000374365	0.709726
MutantVariant_164	-31	-28.79	0.000374365	0.709726
MutantVariant_161	-31.19	-28.2	0.000376659	0.695181
